# Sec23b regulates cell migration by orchestrating collagen I secretion and processing

**DOI:** 10.64898/2026.03.04.709595

**Authors:** E. Emily Joo, Audrey Astori, Jonathan St-Germain, Brian Raught, Michael F. Olson

## Abstract

Cell migration is critically important for development and for homeostatic processes such as wound healing, while its aberrant regulation may contribute to the development of pathological conditions and diseases. Efficient cell migration requires the coordination of many structural and signalling proteins (*e.g.* Rho GTPases) that have key functions in controlling actin cytoskeleton organization and dynamics. Given that the actin cytoskeleton has a central role in orchestrating the complex series of events underlying cell migration, characterizing the actin-associated proteome can illuminate important molecular players that could be novel therapeutic targets for diseases associated with dysregulated cell migration. Here, we report a proteomic-based assay that uses a doxycycline-inducible proximity ligation assay to label actin-associated proteins (actin cytoskeletome) during the early stages of cell migration. We found that an unexpected actin-associated protein, Sec23b, influences the rate of cell migration by orchestrating the secretion and post-secretion maturation of Collagen I.
