## Supplemental Tables for "Sec23b regulates cell migration by orchestrating collagen I secretion and processing"

### Sheet: Table S1-Fig.1B
	Gene name	Change in Untreated/Cytochalasin D spectra ratio (log2)
	CLIC4	-4.9542
	MFSD10	-4.52356
	PSMD8	-3.90689
	ACTN3	-3.90689
	USP8	-3.32193
	USP4	-3.16993
	ABLIM2	-3
	ABCB7	-2.58496
	VPS4B	-2.58496
	SNX5	-2.32193
	ABLIM1	-2.30307
	FBXO30	-2.15754
	PGAM1	-2.05063
	AFAP1	-2.02915
	DNAJC17	-2
	PAPSS2	-2
	CTTNBP2NL	-1.84708
	MSN	-1.84261
	SORBS2	-1.66879
	CORO2B	-1.52607
	DBN1	-1.47999
	CORO2A	-1.46467
	EFHD1	-1.42742
	VCL	-1.42223
	SVIL	-1.34632
	SYNPO	-1.33611
	UBE2V1	-1.32193
	NEXN	-1.30933
	CALD1	-1.28348
	MYLK	-1.25154
	ABLIM3	-1.17252
	FGD4	-1.11548
	LIMA1	-1.10501
	PPP1R18	-1.07677
	PDLIM7	-1.06062
	SEC24A	-1.05598
	LPP	-0.997223
	SORBS1	-0.94667
	PALM2-AKAP2	-0.857503
	TAGLN	-0.827421
	SHROOM2	-0.814444
	EPM2AIP1	-0.777608
	DBNL	-0.735237
	TMOD3	-0.733756
	SNX4	-0.725825
	SH3PXD2B	-0.714042
	KIAA1191	-0.628031
	PNP	-0.626185
	CNN3	-0.623256
	RIC8A	-0.605721
	PARG	-0.584963
	PALLD	-0.577852
	AFAP1L2	-0.559427
	OPHN1	-0.554312
	SIPA1	-0.545434
	SH3GL1	-0.532348
	ADRBK1	-0.5025
	GOLPH3	-0.495957
	PEA15	-0.477579
	ABL2	-0.476438
	DNAAF2	-0.392317
	KIF14	-0.36257
	SH2D4A	-0.353637
	AFAP1L1	-0.321928
	DCTN4	-0.321928
	USP53	-0.29956
	C10orf116	-0.263034
	TXNRD1	-0.263034
	CEP41	-0.192645
	C16orf70	-0.125531
	KCTD3	-0.0995357
	UEVLD	-0.0931094
	EIF4H	-0.0931094
	CHORDC1	-0.0780025
	CBL	-0.0652915
	NDC80	-0.0641303
	PLS1	-0.0588937
	Septin7	-0.0337488
	TWF1	-0.0297473
	NANP	0
	TMEM43	0
	MYPN	0
	TSNAX	0
	ACTR1B	0
	DCTN3	0
	C8orf76	0
	CYB5R4	0
	DFFA	0
	FMNL3	0
	GPD1	0
	GSDMA	0
	MOB3A	0
	MYOZ1	0
	PRMT10	0
	FHOD1	0.0326662
	UBASH3B	0.0331669
	PAWR	0.0369942
	ACOT1	0.105869
	TPRN	0.106915
	Septin10	0.11211
	USP54	0.115477
	LSM14A	0.137504
	TTF2	0.148323
	RAPH1	0.166461
	MELK	0.169925
	EPS8L2	0.184425
	MTRR	0.222392
	MAP3K7	0.263034
	SH3D19	0.292181
	Septin6	0.337035
	CCNB1	0.342392
	IFIT5	0.343954
	ABL1	0.347923
	PAIP1	0.36257
	MPP1	0.392317
	PLK1	0.392317
	VASP	0.407658
	HS1BP3	0.440573
	STAP2	0.452512
	TBCE	0.469485
	KIAA1217	0.486473
	NEDD1	0.522953
	ANLN	0.547488
	DCP1B	0.584963
	KIF2C	0.591194
	PPP2R3A	0.599038
	TK1	0.630766
	CCDC85C	0.652077
	Septin8	0.669851
	VPS33B	0.699421
	SCYL2	0.705379
	TANC2	0.746243
	CDC25C	0.866733
	EPS8	0.953206
	GIT2	0.956931
	MAP7D3	0.981853
	SSH1	1
	CDK17	1
	MTMR1	1
	VCPIP1	1.08746
	CCDC50	1.09311
	MICAL2	1.18845
	ARHGAP11A	1.24793
	RFPL4A	1.2854
	PKN3	1.37851
	DYNC1LI2	1.46263
	ARFIP1	1.60768
	ARHGAP42	1.67807
	DIAPH1	1.6939
	DDT	1.70044
	SSH2	1.70627
	SH3PXD2A	1.80735
	LRRC16A	2.16439
	CBLB	2.22239
	ARHGEF18	2.41954
	ARHGAP5	2.42146
	ENAH	2.90689
	PFN1	3.22239
	ARFIP2	3.35755
	Septin5	3.58496
	IRS1	3.58496
	SPIRE1	3.90689
	LATS1	4
	CCDC101	4.16993
	TADA3	4.22239
	APBB1IP	4.24793
	PLEKHA6	4.24793
	CSPP1	4.75489
	NDE1	4.75489
	JMY	5.2854

### Sheet: Table S2-Fig.1C MF CytoD Up
Overlap Results
Collection(s):	GO:MF
# overlaps shown:	10
# genesets in collections:	1820
# genes in comparison (n):	48
# genes in universe (N):	42577
Gene Set Name	# Genes in Gene Set (K)	Description	# Genes in Overlap (k)	k/K	p-value	FDR q-value
GOMF_CYTOSKELETAL_PROTEIN_BINDING	991	Binding to a protein component of a cytoskeleton (actin, microtubule, or intermediate filament cytoskeleton). [GOC:mah]	12	0.0121	7.63e-10	1.25e-06
GOMF_ACTIN_BINDING	437	Binding to monomeric or multimeric forms of actin, including actin filaments. [GOC:clt]	9	0.0206	1.37e-09	1.25e-06
GOMF_PROTEIN_DOMAIN_SPECIFIC_BINDING	654	Binding to a specific domain of a protein. [GOC:go_curators]	8	0.0122	6.52e-07	0.000396
GOMF_GTPASE_BINDING	315	Binding to a GTPase, any enzyme that catalyzes the hydrolysis of GTP. [GOC:ai]	6	0.019	1.48e-06	0.000672
GOMF_PHOSPHATIDYLINOSITOL_4_PHOSPHATE_BINDING	29	Binding to phosphatidylinositol-4-phosphate, a derivative of phosphatidylinositol in which the inositol ring is phosphorylated at the 4' position. [GOC:bf, GOC:mah]	3	0.1034	4.81e-06	0.00175
GOMF_MICROTUBULE_BINDING	281	Binding to a microtubule, a filament composed of tubulin monomers. [GOC:krc]	5	0.0178	1.64e-05	0.00498
GOMF_PHOSPHOTYROSINE_RESIDUE_BINDING	47	Binding to a phosphorylated tyrosine residue within a protein. [PMID:14636584]	3	0.0638	2.11e-05	0.00547
GOMF_PROTEIN_PHOSPHORYLATED_AMINO_ACID_BINDING	59	Binding to a phosphorylated amino acid residue within a protein. [GOC:go_curators]	3	0.0508	4.18e-05	0.00951
GOMF_PHOSPHATIDYLINOSITOL_PHOSPHATE_BINDING	179	Binding to phosphatidylinositol phosphate. [GOC:TermGenie, PMID:23445487]	4	0.0223	5.09e-05	0.0102
GOMF_ENZYME_ACTIVATOR_ACTIVITY	608	Binds to and increases the activity of an enzyme. [GOC:dph, GOC:mah, GOC:tb]	6	0.0099	6.1e-05	0.0102
Gene/Gene Set Overlap Matrix
Entrez Gene Id	Gene Symbol	Gene Description	GOMF_CYTOSKELETAL_PROTEIN_BINDING	GOMF_ACTIN_BINDING	GOMF_PROTEIN_DOMAIN_SPECIFIC_BINDING	GOMF_GTPASE_BINDING	GOMF_PHOSPHATIDYLINOSITOL_4_PHOSPHATE_BINDING	GOMF_MICROTUBULE_BINDING	GOMF_PHOSPHOTYROSINE_RESIDUE_BINDING	GOMF_PROTEIN_PHOSPHORYLATED_AMINO_ACID_BINDING	GOMF_PHOSPHATIDYLINOSITOL_PHOSPHATE_BINDING	GOMF_ENZYME_ACTIVATOR_ACTIVITY
55740	ENAH	ENAH actin regulator [Source:HGNC Symbol;Acc:HGNC:18271]	GOMF_CYTOSKELETAL_PROTEIN_BINDING	GOMF_ACTIN_BINDING	GOMF_PROTEIN_DOMAIN_SPECIFIC_BINDING
5216	PFN1	profilin 1 [Source:HGNC Symbol;Acc:HGNC:8881]	GOMF_CYTOSKELETAL_PROTEIN_BINDING	GOMF_ACTIN_BINDING		GOMF_GTPASE_BINDING			GOMF_PHOSPHOTYROSINE_RESIDUE_BINDING	GOMF_PROTEIN_PHOSPHORYLATED_AMINO_ACID_BINDING	GOMF_PHOSPHATIDYLINOSITOL_PHOSPHATE_BINDING
1729	DIAPH1	diaphanous related formin 1 [Source:HGNC Symbol;Acc:HGNC:2876]	GOMF_CYTOSKELETAL_PROTEIN_BINDING	GOMF_ACTIN_BINDING		GOMF_GTPASE_BINDING
2059	EPS8	epidermal growth factor receptor pathway substrate 8 [Source:HGNC Symbol;Acc:HGNC:3420]	GOMF_CYTOSKELETAL_PROTEIN_BINDING	GOMF_ACTIN_BINDING		GOMF_GTPASE_BINDING
133746	JMY	junction mediating and regulatory protein, p53 cofactor [Source:HGNC Symbol;Acc:HGNC:28916]	GOMF_CYTOSKELETAL_PROTEIN_BINDING	GOMF_ACTIN_BINDING				GOMF_MICROTUBULE_BINDING
56907	SPIRE1	spire type actin nucleation factor 1 [Source:HGNC Symbol;Acc:HGNC:30622]	GOMF_CYTOSKELETAL_PROTEIN_BINDING	GOMF_ACTIN_BINDING				GOMF_MICROTUBULE_BINDING
54434	SSH1	slingshot protein phosphatase 1 [Source:HGNC Symbol;Acc:HGNC:30579]	GOMF_CYTOSKELETAL_PROTEIN_BINDING	GOMF_ACTIN_BINDING
85464	SSH2	slingshot protein phosphatase 2 [Source:HGNC Symbol;Acc:HGNC:30580]	GOMF_CYTOSKELETAL_PROTEIN_BINDING	GOMF_ACTIN_BINDING
9645	MICAL2	microtubule associated monooxygenase, calponin and LIM domain containing 2 [Source:HGNC Symbol;Acc:HGNC:24693]	GOMF_CYTOSKELETAL_PROTEIN_BINDING	GOMF_ACTIN_BINDING
11004	KIF2C	kinesin family member 2C [Source:HGNC Symbol;Acc:HGNC:6393]	GOMF_CYTOSKELETAL_PROTEIN_BINDING					GOMF_MICROTUBULE_BINDING
54820	NDE1	nudE neurodevelopment protein 1 [Source:HGNC Symbol;Acc:HGNC:17619]	GOMF_CYTOSKELETAL_PROTEIN_BINDING					GOMF_MICROTUBULE_BINDING
79649	MAP7D3	MAP7 domain containing 3 [Source:HGNC Symbol;Acc:HGNC:25742]	GOMF_CYTOSKELETAL_PROTEIN_BINDING					GOMF_MICROTUBULE_BINDING
23647	ARFIP2	ADP ribosylation factor interacting protein 2 [Source:HGNC Symbol;Acc:HGNC:17160]			GOMF_PROTEIN_DOMAIN_SPECIFIC_BINDING	GOMF_GTPASE_BINDING	GOMF_PHOSPHATIDYLINOSITOL_4_PHOSPHATE_BINDING				GOMF_PHOSPHATIDYLINOSITOL_PHOSPHATE_BINDING
27236	ARFIP1	ADP ribosylation factor interacting protein 1 [Source:HGNC Symbol;Acc:HGNC:21496]			GOMF_PROTEIN_DOMAIN_SPECIFIC_BINDING		GOMF_PHOSPHATIDYLINOSITOL_4_PHOSPHATE_BINDING				GOMF_PHOSPHATIDYLINOSITOL_PHOSPHATE_BINDING
3667	IRS1	insulin receptor substrate 1 [Source:HGNC Symbol;Acc:HGNC:6125]			GOMF_PROTEIN_DOMAIN_SPECIFIC_BINDING				GOMF_PHOSPHOTYROSINE_RESIDUE_BINDING	GOMF_PROTEIN_PHOSPHORYLATED_AMINO_ACID_BINDING
868	CBLB	Cbl proto-oncogene B [Source:HGNC Symbol;Acc:HGNC:1542]			GOMF_PROTEIN_DOMAIN_SPECIFIC_BINDING				GOMF_PHOSPHOTYROSINE_RESIDUE_BINDING	GOMF_PROTEIN_PHOSPHORYLATED_AMINO_ACID_BINDING
394	ARHGAP5	Rho GTPase activating protein 5 [Source:HGNC Symbol;Acc:HGNC:675]			GOMF_PROTEIN_DOMAIN_SPECIFIC_BINDING							GOMF_ENZYME_ACTIVATOR_ACTIVITY
995	CDC25C	cell division cycle 25C [Source:HGNC Symbol;Acc:HGNC:1727]			GOMF_PROTEIN_DOMAIN_SPECIFIC_BINDING
10474	TADA3	transcriptional adaptor 3 [Source:HGNC Symbol;Acc:HGNC:19422]			GOMF_PROTEIN_DOMAIN_SPECIFIC_BINDING
9815	GIT2	GIT ArfGAP 2 [Source:HGNC Symbol;Acc:HGNC:4273]				GOMF_GTPASE_BINDING						GOMF_ENZYME_ACTIVATOR_ACTIVITY
29941	PKN3	protein kinase N3 [Source:HGNC Symbol;Acc:HGNC:17999]				GOMF_GTPASE_BINDING
9644	SH3PXD2A	SH3 and PX domains 2A [Source:HGNC Symbol;Acc:HGNC:23664]					GOMF_PHOSPHATIDYLINOSITOL_4_PHOSPHATE_BINDING				GOMF_PHOSPHATIDYLINOSITOL_PHOSPHATE_BINDING	GOMF_ENZYME_ACTIVATOR_ACTIVITY
143872	ARHGAP42	Rho GTPase activating protein 42 [Source:HGNC Symbol;Acc:HGNC:26545]										GOMF_ENZYME_ACTIVATOR_ACTIVITY
9824	ARHGAP11A	Rho GTPase activating protein 11A [Source:HGNC Symbol;Acc:HGNC:15783]										GOMF_ENZYME_ACTIVATOR_ACTIVITY
196513	DCP1B	decapping mRNA 1B [Source:HGNC Symbol;Acc:HGNC:24451]										GOMF_ENZYME_ACTIVATOR_ACTIVITY
9113	LATS1	large tumor suppressor kinase 1 [Source:HGNC Symbol;Acc:HGNC:6514]
5128	CDK17	cyclin dependent kinase 17 [Source:HGNC Symbol;Acc:HGNC:8750]
55681	SCYL2	SCY1 like pseudokinase 2 [Source:HGNC Symbol;Acc:HGNC:19286]
7083	TK1	thymidine kinase 1 [Source:HGNC Symbol;Acc:HGNC:11830]
5413	SEPTIN5	septin 5 [Source:HGNC Symbol;Acc:HGNC:9164]
23176	SEPTIN8	septin 8 [Source:HGNC Symbol;Acc:HGNC:16511]
1783	DYNC1LI2	dynein cytoplasmic 1 light intermediate chain 2 [Source:HGNC Symbol;Acc:HGNC:2966]
23370	ARHGEF18	Rho/Rac guanine nucleotide exchange factor 18 [Source:HGNC Symbol;Acc:HGNC:17090]
5523	PPP2R3A	protein phosphatase 2 regulatory subunit B''alpha [Source:HGNC Symbol;Acc:HGNC:9307]
342931	RFPL4A	ret finger protein like 4A [Source:HGNC Symbol;Acc:HGNC:16449]
8776	MTMR1	myotubularin related protein 1 [Source:HGNC Symbol;Acc:HGNC:7449]
1652	DDT	D-dopachrome tautomerase [Source:HGNC Symbol;Acc:HGNC:2732]
26276	VPS33B	VPS33B late endosome and lysosome associated [Source:HGNC Symbol;Acc:HGNC:12712]
55604	CARMIL1	capping protein regulator and myosin 1 linker 1 [Source:HGNC Symbol;Acc:HGNC:21581]
81037	CLPTM1L	CLPTM1 like [Source:HGNC Symbol;Acc:HGNC:24308]
80124	VCPIP1	valosin containing protein interacting protein 1 [Source:HGNC Symbol;Acc:HGNC:30897]
152137	CCDC50	coiled-coil domain containing 50 [Source:HGNC Symbol;Acc:HGNC:18111]
112869	SGF29	SAGA complex associated factor 29 [Source:HGNC Symbol;Acc:HGNC:25156]
22874	PLEKHA6	pleckstrin homology domain containing A6 [Source:HGNC Symbol;Acc:HGNC:17053]
26115	TANC2	tetratricopeptide repeat, ankyrin repeat and coiled-coil containing 2 [Source:HGNC Symbol;Acc:HGNC:30212]
317762	CCDC85C	coiled-coil domain containing 85C [Source:HGNC Symbol;Acc:HGNC:35459]
54518	APBB1IP	amyloid beta precursor protein binding family B member 1 interacting protein [Source:HGNC Symbol;Acc:HGNC:17379]
79848	CSPP1	centrosome and spindle pole associated protein 1 [Source:HGNC Symbol;Acc:HGNC:26193]

### Sheet: Table S3-Fig.1C MF CytoD Down
Overlap Results
Collection(s):	GO:MF
# overlaps shown:	10
# genesets in collections:	1820
# genes in comparison (n):	65
# genes in universe (N):	42577
Gene Set Name	# Genes in Gene Set (K)	Description	# Genes in Overlap (k)	k/K	p-value	FDR q-value
GOMF_ACTIN_BINDING	437	Binding to monomeric or multimeric forms of actin, including actin filaments. [GOC:clt]	32	0.0732	1.93e-46	3.52e-43
GOMF_CYTOSKELETAL_PROTEIN_BINDING	991	Binding to a protein component of a cytoskeleton (actin, microtubule, or intermediate filament cytoskeleton). [GOC:mah]	33	0.0333	1.35e-36	1.23e-33
GOMF_ACTIN_FILAMENT_BINDING	211	Binding to an actin filament, also known as F-actin, a helical filamentous polymer of globular G-actin subunits. [ISBN:0198506732]	16	0.0758	3.88e-23	2.36e-20
GOMF_CELL_ADHESION_MOLECULE_BINDING	562	Binding to a cell adhesion molecule. [GOC:ai]	15	0.0267	6.04e-15	2.75e-12
GOMF_CADHERIN_BINDING	335	Binding to cadherin, a type I membrane protein involved in cell adhesion. [GOC:bf]	11	0.0328	3.72e-12	1.36e-09
GOMF_PROTEIN_CONTAINING_COMPLEX_BINDING	1777	Binding to a macromolecular complex. [GOC:jl]	17	0.0096	9.12e-10	2.77e-07
GOMF_INSULIN_RECEPTOR_BINDING	22	Binding to an insulin receptor. [GOC:ai]	4	0.1818	3.54e-08	9.21e-06
GOMF_ACTININ_BINDING	37	Binding to actinin, any member of a family of proteins that crosslink F-actin. [GOC:jl, ISBN:0198506732]	4	0.1081	3.14e-07	7.15e-05
GOMF_MUSCLE_ALPHA_ACTININ_BINDING	15	Binding to muscle isoforms of actinin. Muscle alpha-actinin isoforms are found in skeletal and cardiac muscle and are localized to the Z-disc. [PMID:10984498, PMID:11699871, PMID:15014165]	3	0.2	1.52e-06	0.000278
GOMF_TROPOMYOSIN_BINDING	15	Binding to tropomyosin, a protein associated with actin filaments both in cytoplasm and, in association with troponin, in the thin filament of striated muscle. [GOC:curators, ISBN:0815316194]	3	0.2	1.52e-06	0.000278
Gene/Gene Set Overlap Matrix
Entrez Gene Id	Gene Symbol	Gene Description	GOMF_ACTIN_BINDING	GOMF_CYTOSKELETAL_PROTEIN_BINDING	GOMF_ACTIN_FILAMENT_BINDING	GOMF_CELL_ADHESION_MOLECULE_BINDING	GOMF_CADHERIN_BINDING	GOMF_PROTEIN_CONTAINING_COMPLEX_BINDING	GOMF_INSULIN_RECEPTOR_BINDING	GOMF_ACTININ_BINDING	GOMF_MUSCLE_ALPHA_ACTININ_BINDING	GOMF_TROPOMYOSIN_BINDING
1266	CNN3	calponin 3 [Source:HGNC Symbol;Acc:HGNC:2157]	GOMF_ACTIN_BINDING	GOMF_CYTOSKELETAL_PROTEIN_BINDING	GOMF_ACTIN_FILAMENT_BINDING	GOMF_CELL_ADHESION_MOLECULE_BINDING	GOMF_CADHERIN_BINDING	GOMF_PROTEIN_CONTAINING_COMPLEX_BINDING
28988	DBNL	drebrin like [Source:HGNC Symbol;Acc:HGNC:2696]	GOMF_ACTIN_BINDING	GOMF_CYTOSKELETAL_PROTEIN_BINDING	GOMF_ACTIN_FILAMENT_BINDING	GOMF_CELL_ADHESION_MOLECULE_BINDING	GOMF_CADHERIN_BINDING	GOMF_PROTEIN_CONTAINING_COMPLEX_BINDING
3927	LASP1	LIM and SH3 protein 1 [Source:HGNC Symbol;Acc:HGNC:6513]	GOMF_ACTIN_BINDING	GOMF_CYTOSKELETAL_PROTEIN_BINDING	GOMF_ACTIN_FILAMENT_BINDING	GOMF_CELL_ADHESION_MOLECULE_BINDING	GOMF_CADHERIN_BINDING	GOMF_PROTEIN_CONTAINING_COMPLEX_BINDING
51474	LIMA1	LIM domain and actin binding 1 [Source:HGNC Symbol;Acc:HGNC:24636]	GOMF_ACTIN_BINDING	GOMF_CYTOSKELETAL_PROTEIN_BINDING	GOMF_ACTIN_FILAMENT_BINDING	GOMF_CELL_ADHESION_MOLECULE_BINDING	GOMF_CADHERIN_BINDING	GOMF_PROTEIN_CONTAINING_COMPLEX_BINDING
91624	NEXN	nexilin F-actin binding protein [Source:HGNC Symbol;Acc:HGNC:29557]	GOMF_ACTIN_BINDING	GOMF_CYTOSKELETAL_PROTEIN_BINDING	GOMF_ACTIN_FILAMENT_BINDING	GOMF_CELL_ADHESION_MOLECULE_BINDING		GOMF_PROTEIN_CONTAINING_COMPLEX_BINDING
81	ACTN4	actinin alpha 4 [Source:HGNC Symbol;Acc:HGNC:166]	GOMF_ACTIN_BINDING	GOMF_CYTOSKELETAL_PROTEIN_BINDING	GOMF_ACTIN_FILAMENT_BINDING	GOMF_CELL_ADHESION_MOLECULE_BINDING		GOMF_PROTEIN_CONTAINING_COMPLEX_BINDING
79778	MICALL2	MICAL like 2 [Source:HGNC Symbol;Acc:HGNC:29672]	GOMF_ACTIN_BINDING	GOMF_CYTOSKELETAL_PROTEIN_BINDING	GOMF_ACTIN_FILAMENT_BINDING			GOMF_PROTEIN_CONTAINING_COMPLEX_BINDING		GOMF_ACTININ_BINDING
10529	NEBL	nebulette [Source:HGNC Symbol;Acc:HGNC:16932]	GOMF_ACTIN_BINDING	GOMF_CYTOSKELETAL_PROTEIN_BINDING	GOMF_ACTIN_FILAMENT_BINDING			GOMF_PROTEIN_CONTAINING_COMPLEX_BINDING				GOMF_TROPOMYOSIN_BINDING
6840	SVIL	supervillin [Source:HGNC Symbol;Acc:HGNC:11480]	GOMF_ACTIN_BINDING	GOMF_CYTOSKELETAL_PROTEIN_BINDING	GOMF_ACTIN_FILAMENT_BINDING			GOMF_PROTEIN_CONTAINING_COMPLEX_BINDING
357	SHROOM2	shroom family member 2 [Source:HGNC Symbol;Acc:HGNC:630]	GOMF_ACTIN_BINDING	GOMF_CYTOSKELETAL_PROTEIN_BINDING	GOMF_ACTIN_FILAMENT_BINDING			GOMF_PROTEIN_CONTAINING_COMPLEX_BINDING
10391	CORO2B	coronin 2B [Source:HGNC Symbol;Acc:HGNC:2256]	GOMF_ACTIN_BINDING	GOMF_CYTOSKELETAL_PROTEIN_BINDING	GOMF_ACTIN_FILAMENT_BINDING			GOMF_PROTEIN_CONTAINING_COMPLEX_BINDING
22885	ABLIM3	actin binding LIM protein family member 3 [Source:HGNC Symbol;Acc:HGNC:29132]	GOMF_ACTIN_BINDING	GOMF_CYTOSKELETAL_PROTEIN_BINDING	GOMF_ACTIN_FILAMENT_BINDING			GOMF_PROTEIN_CONTAINING_COMPLEX_BINDING
3983	ABLIM1	actin binding LIM protein 1 [Source:HGNC Symbol;Acc:HGNC:78]	GOMF_ACTIN_BINDING	GOMF_CYTOSKELETAL_PROTEIN_BINDING	GOMF_ACTIN_FILAMENT_BINDING			GOMF_PROTEIN_CONTAINING_COMPLEX_BINDING
55607	PPP1R9A	protein phosphatase 1 regulatory subunit 9A [Source:HGNC Symbol;Acc:HGNC:14946]	GOMF_ACTIN_BINDING	GOMF_CYTOSKELETAL_PROTEIN_BINDING	GOMF_ACTIN_FILAMENT_BINDING			GOMF_PROTEIN_CONTAINING_COMPLEX_BINDING
7464	CORO2A	coronin 2A [Source:HGNC Symbol;Acc:HGNC:2255]	GOMF_ACTIN_BINDING	GOMF_CYTOSKELETAL_PROTEIN_BINDING	GOMF_ACTIN_FILAMENT_BINDING			GOMF_PROTEIN_CONTAINING_COMPLEX_BINDING
84448	ABLIM2	actin binding LIM protein family member 2 [Source:HGNC Symbol;Acc:HGNC:19195]	GOMF_ACTIN_BINDING	GOMF_CYTOSKELETAL_PROTEIN_BINDING	GOMF_ACTIN_FILAMENT_BINDING			GOMF_PROTEIN_CONTAINING_COMPLEX_BINDING
29766	TMOD3	tropomodulin 3 [Source:HGNC Symbol;Acc:HGNC:11873]	GOMF_ACTIN_BINDING	GOMF_CYTOSKELETAL_PROTEIN_BINDING		GOMF_CELL_ADHESION_MOLECULE_BINDING	GOMF_CADHERIN_BINDING					GOMF_TROPOMYOSIN_BINDING
800	CALD1	caldesmon 1 [Source:HGNC Symbol;Acc:HGNC:1441]	GOMF_ACTIN_BINDING	GOMF_CYTOSKELETAL_PROTEIN_BINDING		GOMF_CELL_ADHESION_MOLECULE_BINDING	GOMF_CADHERIN_BINDING					GOMF_TROPOMYOSIN_BINDING
7414	VCL	vinculin [Source:HGNC Symbol;Acc:HGNC:12665]	GOMF_ACTIN_BINDING	GOMF_CYTOSKELETAL_PROTEIN_BINDING		GOMF_CELL_ADHESION_MOLECULE_BINDING	GOMF_CADHERIN_BINDING
5962	RDX	radixin [Source:HGNC Symbol;Acc:HGNC:9944]	GOMF_ACTIN_BINDING	GOMF_CYTOSKELETAL_PROTEIN_BINDING		GOMF_CELL_ADHESION_MOLECULE_BINDING	GOMF_CADHERIN_BINDING
1627	DBN1	drebrin 1 [Source:HGNC Symbol;Acc:HGNC:2695]	GOMF_ACTIN_BINDING	GOMF_CYTOSKELETAL_PROTEIN_BINDING		GOMF_CELL_ADHESION_MOLECULE_BINDING	GOMF_CADHERIN_BINDING
4478	MSN	moesin [Source:HGNC Symbol;Acc:HGNC:7373]	GOMF_ACTIN_BINDING	GOMF_CYTOSKELETAL_PROTEIN_BINDING		GOMF_CELL_ADHESION_MOLECULE_BINDING
10580	SORBS1	sorbin and SH3 domain containing 1 [Source:HGNC Symbol;Acc:HGNC:14565]	GOMF_ACTIN_BINDING	GOMF_CYTOSKELETAL_PROTEIN_BINDING					GOMF_INSULIN_RECEPTOR_BINDING
8572	PDLIM4	PDZ and LIM domain 4 [Source:HGNC Symbol;Acc:HGNC:16501]	GOMF_ACTIN_BINDING	GOMF_CYTOSKELETAL_PROTEIN_BINDING						GOMF_ACTININ_BINDING	GOMF_MUSCLE_ALPHA_ACTININ_BINDING
27295	PDLIM3	PDZ and LIM domain 3 [Source:HGNC Symbol;Acc:HGNC:20767]	GOMF_ACTIN_BINDING	GOMF_CYTOSKELETAL_PROTEIN_BINDING						GOMF_ACTININ_BINDING	GOMF_MUSCLE_ALPHA_ACTININ_BINDING
9260	PDLIM7	PDZ and LIM domain 7 [Source:HGNC Symbol;Acc:HGNC:22958]	GOMF_ACTIN_BINDING	GOMF_CYTOSKELETAL_PROTEIN_BINDING						GOMF_ACTININ_BINDING	GOMF_MUSCLE_ALPHA_ACTININ_BINDING
170954	PPP1R18	protein phosphatase 1 regulatory subunit 18 [Source:HGNC Symbol;Acc:HGNC:29413]	GOMF_ACTIN_BINDING	GOMF_CYTOSKELETAL_PROTEIN_BINDING
121512	FGD4	FYVE, RhoGEF and PH domain containing 4 [Source:HGNC Symbol;Acc:HGNC:19125]	GOMF_ACTIN_BINDING	GOMF_CYTOSKELETAL_PROTEIN_BINDING
60312	AFAP1	actin filament associated protein 1 [Source:HGNC Symbol;Acc:HGNC:24017]	GOMF_ACTIN_BINDING	GOMF_CYTOSKELETAL_PROTEIN_BINDING
4638	MYLK	myosin light chain kinase [Source:HGNC Symbol;Acc:HGNC:7590]	GOMF_ACTIN_BINDING	GOMF_CYTOSKELETAL_PROTEIN_BINDING
11346	SYNPO	synaptopodin [Source:HGNC Symbol;Acc:HGNC:30672]	GOMF_ACTIN_BINDING	GOMF_CYTOSKELETAL_PROTEIN_BINDING
6876	TAGLN	transgelin [Source:HGNC Symbol;Acc:HGNC:11553]	GOMF_ACTIN_BINDING	GOMF_CYTOSKELETAL_PROTEIN_BINDING
55323	LARP6	La ribonucleoprotein 6, translational regulator [Source:HGNC Symbol;Acc:HGNC:24012]		GOMF_CYTOSKELETAL_PROTEIN_BINDING
5781	PTPN11	protein tyrosine phosphatase non-receptor type 11 [Source:HGNC Symbol;Acc:HGNC:9644]				GOMF_CELL_ADHESION_MOLECULE_BINDING	GOMF_CADHERIN_BINDING		GOMF_INSULIN_RECEPTOR_BINDING
26136	TES	testin LIM domain protein [Source:HGNC Symbol;Acc:HGNC:14620]				GOMF_CELL_ADHESION_MOLECULE_BINDING	GOMF_CADHERIN_BINDING
6386	SDCBP	syndecan binding protein [Source:HGNC Symbol;Acc:HGNC:10662]				GOMF_CELL_ADHESION_MOLECULE_BINDING		GOMF_PROTEIN_CONTAINING_COMPLEX_BINDING
5295	PIK3R1	phosphoinositide-3-kinase regulatory subunit 1 [Source:HGNC Symbol;Acc:HGNC:8979]							GOMF_INSULIN_RECEPTOR_BINDING
8723	SNX4	sorting nexin 4 [Source:HGNC Symbol;Acc:HGNC:11175]							GOMF_INSULIN_RECEPTOR_BINDING
2029	ENSA	endosulfine alpha [Source:HGNC Symbol;Acc:HGNC:3360]
55917	CTTNBP2NL	CTTNBP2 N-terminal like [Source:HGNC Symbol;Acc:HGNC:25330]
8470	SORBS2	sorbin and SH3 domain containing 2 [Source:HGNC Symbol;Acc:HGNC:24098]
6452	SH3BP2	SH3 domain binding protein 2 [Source:HGNC Symbol;Acc:HGNC:10825]
4860	PNP	purine nucleoside phosphorylase [Source:HGNC Symbol;Acc:HGNC:7892]
285590	SH3PXD2B	SH3 and PX domains 2B [Source:HGNC Symbol;Acc:HGNC:29242]
57590	WDFY1	WD repeat and FYVE domain containing 1 [Source:HGNC Symbol;Acc:HGNC:20451]
22872	SEC31A	SEC31 homolog A, COPII coat complex component [Source:HGNC Symbol;Acc:HGNC:17052]
51135	IRAK4	interleukin 1 receptor associated kinase 4 [Source:HGNC Symbol;Acc:HGNC:17967]
1967	EIF2B1	eukaryotic translation initiation factor 2B subunit alpha [Source:HGNC Symbol;Acc:HGNC:3257]
60626	RIC8A	RIC8 guanine nucleotide exchange factor A [Source:HGNC Symbol;Acc:HGNC:29550]
10483	SEC23B	SEC23 homolog B, COPII coat complex component [Source:HGNC Symbol;Acc:HGNC:10702]
84085	FBXO30	F-box protein 30 [Source:HGNC Symbol;Acc:HGNC:15600]
10802	SEC24A	SEC24 homolog A, COPII coat complex component [Source:HGNC Symbol;Acc:HGNC:10703]
5184	PEPD	peptidase D [Source:HGNC Symbol;Acc:HGNC:8840]
5223	PGAM1	phosphoglycerate mutase 1 [Source:HGNC Symbol;Acc:HGNC:8888]
22	ABCB7	ATP binding cassette subfamily B member 7 [Source:HGNC Symbol;Acc:HGNC:48]
25932	CLIC4	chloride intracellular channel 4 [Source:HGNC Symbol;Acc:HGNC:13518]
80303	EFHD1	EF-hand domain family member D1 [Source:HGNC Symbol;Acc:HGNC:29556]
57179	KIAA1191	KIAA1191 [Source:HGNC Symbol;Acc:HGNC:29209]
8505	PARG	poly(ADP-ribose) glycohydrolase [Source:HGNC Symbol;Acc:HGNC:8605]
4026	LPP	LIM domain containing preferred translocation partner in lipoma [Source:HGNC Symbol;Acc:HGNC:6679]
445815	PALM2AKAP2	PALM2 and AKAP2 fusion [Source:HGNC Symbol;Acc:HGNC:33529]
5714	PSMD8	proteasome 26S subunit, non-ATPase 8 [Source:HGNC Symbol;Acc:HGNC:9566]
7335	UBE2V1	ubiquitin conjugating enzyme E2 V1 [Source:HGNC Symbol;Acc:HGNC:12494]
7791	ZYX	zyxin [Source:HGNC Symbol;Acc:HGNC:13200]
9852	EPM2AIP1	EPM2A interacting protein 1 [Source:HGNC Symbol;Acc:HGNC:19735]

### Sheet: Table S4-Fig.1G
	Gene Name	Normalized resting/scratched spectra ratio (log2)
	SVIL	-6.49496
	PALM2-AKAP2	-6.28828
	CALD1	-5.87571
	AFAP1	-5.83233
	ACOT1	-5.79383
	SYNPO	-4.80109
	LIMA1	-4.76504
	PDLIM5	-4.65541
	DBN1	-4.5984
	CTTNBP2NL	-3.8342
	NEXN	-3.51155
	PPP1R18	-3.50623
	PNP	-3.37281
	CORO2B	-3.19344
	FGD4	-3.09181
	OPHN1	-3.02459
	SORBS1	-2.98568
	ARHGAP35	-2.90715
	CORO2A	-2.62365
	FBXO30	-1.91344
	UBASH3B	-1.90057
	SORBS2	-1.86368
	VASP	-1.62536
	MICALL2	-1.52251
	SEC24A	-0.975245
	PFDN1	-0.516693
	EFHD1	-0.0760813
	SHROOM2	0
	ABL2	0
	STAP2	0
	CHORDC1	0.160937
	PGAM1	0.258793
	TAGLN	0.32543
	SSH1	0.528296
	SEC31A	0.73011
	MYLK	1.17771
	MSTO1	1.30712
	SEC24B	1.41536
	SNX4	1.48694
	ENSA	1.53194
	PPP1R9B	1.92226
	NANP	2.0155
	TXNRD1	2.0155
	CBL	2.30286
	ABLIM2	2.36976
	DNAAF2	2.37704
	RNF25	2.44178
	PLS1	2.56138
	EPS8L2	2.60718
	EIF2B1	2.63245
	PSMD8	2.63245
	SH2D4A	2.64288
	SIPA1	2.65059
	CEP41	2.84266
	LARP6	3.00012
	KIAA1191	3.02815
	CLPTM1L	3.04834
	PIK3R1	3.18053
	ADRBK1	3.18236
	PEPD	3.18998
	CBLB	3.41883
	SH3BP2	3.49093
	CLNS1A	3.52632
	C16orf70	3.55818
	ABCB7	3.56635
	WDFY1	3.58622
	IRAK4	3.7442
	PTPN11	3.80699
	AASDHPPT	3.87562
	TMEM43	3.89633
	EPS8	4.00012
	TBCE	4.01681
	PDLIM3	4.17403
	PPP1R9A	4.19674
	CLIC4	4.24489
	PIK3CA	4.26488
	ACTR10	4.3488
	VCL	4.42018
	TES	4.45044
	TRIM9	4.51085
	RDX	4.67831
	LASP1	4.68924
	SDCBP	4.7661
	NEBL	4.81312
	ZYX	4.83714
	ABLIM1	4.96843
	PDLIM7	4.97036
	DBNL	5.06696
	PDLIM4	5.14016
	SH3PXD2B	5.25117
	ACTN4	5.26431
	ABLIM3	5.28136
	CNN3	5.70834
	SEC23B	5.98088
	LPP	6.44527
	MSN	6.65009

### Sheet: Table S5-Fig.1H MF Mig. Up
Overlap Results
Collection(s):	GO:MF
# overlaps shown:	10
# genesets in collections:	1855
# genes in comparison (n):	61
# genes in universe (N):	43414
Gene Set Name	# Genes in Gene Set (K)	Description	# Genes in Overlap (k)	k/K	p-value	FDR q-value
GOMF_ACTIN_BINDING	447	Binding to monomeric or multimeric forms of actin, including actin filaments. [GOC:clt]	20	0.0447	4.96e-25	9.2e-22
GOMF_CYTOSKELETAL_PROTEIN_BINDING	1002	Binding to a protein component of a cytoskeleton (actin, microtubule, or intermediate filament cytoskeleton). [GOC:mah]	22	0.022	7.38e-21	6.85e-18
GOMF_ACTIN_FILAMENT_BINDING	212	Binding to an actin filament, also known as F-actin, a helical filamentous polymer of globular G-actin subunits. [ISBN:0198506732]	11	0.0519	9.79e-15	6.05e-12
GOMF_CELL_ADHESION_MOLECULE_BINDING	568	Binding to a cell adhesion molecule. [GOC:ai]	11	0.0194	4.04e-10	1.88e-07
GOMF_CADHERIN_BINDING	335	Binding to cadherin, a type I membrane protein involved in cell adhesion. [GOC:bf]	9	0.0269	1.06e-09	3.94e-07
GOMF_PHOSPHOTYROSINE_RESIDUE_BINDING	47	Binding to a phosphorylated tyrosine residue within a protein. [PMID:14636584]	5	0.1064	6.79e-09	2.1e-06
GOMF_PROTEIN_PHOSPHORYLATED_AMINO_ACID_BINDING	59	Binding to a phosphorylated amino acid residue within a protein. [GOC:go_curators]	5	0.0847	2.19e-08	5.8e-06
GOMF_PHOSPHOPROTEIN_BINDING	95	Binding to a phosphorylated protein. [GOC:ai]	5	0.0526	2.44e-07	5.65e-05
GOMF_MUSCLE_ALPHA_ACTININ_BINDING	15	Binding to muscle isoforms of actinin. Muscle alpha-actinin isoforms are found in skeletal and cardiac muscle and are localized to the Z-disc. [PMID:10984498, PMID:11699871, PMID:15014165]	3	0.2	1.19e-06	0.000245
GOMF_SIGNALING_RECEPTOR_BINDING	1540	Binding to one or more specific sites on a receptor molecule, a macromolecule that undergoes combination with a hormone, neurotransmitter, drug or intracellular messenger to initiate a change in cell function. [GOC:bf, GOC:ceb, ISBN:0198506732]	12	0.0078	1.32e-06	0.000246
Gene/Gene Set Overlap Matrix
Entrez Gene Id	Gene Symbol	Gene Description	GOMF_ACTIN_BINDING	GOMF_CYTOSKELETAL_PROTEIN_BINDING	GOMF_ACTIN_FILAMENT_BINDING	GOMF_CELL_ADHESION_MOLECULE_BINDING	GOMF_CADHERIN_BINDING	GOMF_PHOSPHOTYROSINE_RESIDUE_BINDING	GOMF_PROTEIN_PHOSPHORYLATED_AMINO_ACID_BINDING	GOMF_PHOSPHOPROTEIN_BINDING	GOMF_MUSCLE_ALPHA_ACTININ_BINDING	GOMF_SIGNALING_RECEPTOR_BINDING
28988	DBNL	drebrin like [Source:HGNC Symbol;Acc:HGNC:2696]	GOMF_ACTIN_BINDING	GOMF_CYTOSKELETAL_PROTEIN_BINDING	GOMF_ACTIN_FILAMENT_BINDING	GOMF_CELL_ADHESION_MOLECULE_BINDING	GOMF_CADHERIN_BINDING
1266	CNN3	calponin 3 [Source:HGNC Symbol;Acc:HGNC:2157]	GOMF_ACTIN_BINDING	GOMF_CYTOSKELETAL_PROTEIN_BINDING	GOMF_ACTIN_FILAMENT_BINDING	GOMF_CELL_ADHESION_MOLECULE_BINDING	GOMF_CADHERIN_BINDING
3927	LASP1	LIM and SH3 protein 1 [Source:HGNC Symbol;Acc:HGNC:6513]	GOMF_ACTIN_BINDING	GOMF_CYTOSKELETAL_PROTEIN_BINDING	GOMF_ACTIN_FILAMENT_BINDING	GOMF_CELL_ADHESION_MOLECULE_BINDING	GOMF_CADHERIN_BINDING
81	ACTN4	actinin alpha 4 [Source:HGNC Symbol;Acc:HGNC:166]	GOMF_ACTIN_BINDING	GOMF_CYTOSKELETAL_PROTEIN_BINDING	GOMF_ACTIN_FILAMENT_BINDING	GOMF_CELL_ADHESION_MOLECULE_BINDING						GOMF_SIGNALING_RECEPTOR_BINDING
84687	PPP1R9B	protein phosphatase 1 regulatory subunit 9B [Source:HGNC Symbol;Acc:HGNC:9298]	GOMF_ACTIN_BINDING	GOMF_CYTOSKELETAL_PROTEIN_BINDING	GOMF_ACTIN_FILAMENT_BINDING							GOMF_SIGNALING_RECEPTOR_BINDING
5357	PLS1	plastin 1 [Source:HGNC Symbol;Acc:HGNC:9090]	GOMF_ACTIN_BINDING	GOMF_CYTOSKELETAL_PROTEIN_BINDING	GOMF_ACTIN_FILAMENT_BINDING
10529	NEBL	nebulette [Source:HGNC Symbol;Acc:HGNC:16932]	GOMF_ACTIN_BINDING	GOMF_CYTOSKELETAL_PROTEIN_BINDING	GOMF_ACTIN_FILAMENT_BINDING
22885	ABLIM3	actin binding LIM protein family member 3 [Source:HGNC Symbol;Acc:HGNC:29132]	GOMF_ACTIN_BINDING	GOMF_CYTOSKELETAL_PROTEIN_BINDING	GOMF_ACTIN_FILAMENT_BINDING
3983	ABLIM1	actin binding LIM protein 1 [Source:HGNC Symbol;Acc:HGNC:78]	GOMF_ACTIN_BINDING	GOMF_CYTOSKELETAL_PROTEIN_BINDING	GOMF_ACTIN_FILAMENT_BINDING
55607	PPP1R9A	protein phosphatase 1 regulatory subunit 9A [Source:HGNC Symbol;Acc:HGNC:14946]	GOMF_ACTIN_BINDING	GOMF_CYTOSKELETAL_PROTEIN_BINDING	GOMF_ACTIN_FILAMENT_BINDING
84448	ABLIM2	actin binding LIM protein family member 2 [Source:HGNC Symbol;Acc:HGNC:19195]	GOMF_ACTIN_BINDING	GOMF_CYTOSKELETAL_PROTEIN_BINDING	GOMF_ACTIN_FILAMENT_BINDING
64787	EPS8L2	EPS8 signaling adaptor L2 [Source:HGNC Symbol;Acc:HGNC:21296]	GOMF_ACTIN_BINDING	GOMF_CYTOSKELETAL_PROTEIN_BINDING		GOMF_CELL_ADHESION_MOLECULE_BINDING	GOMF_CADHERIN_BINDING
5962	RDX	radixin [Source:HGNC Symbol;Acc:HGNC:9944]	GOMF_ACTIN_BINDING	GOMF_CYTOSKELETAL_PROTEIN_BINDING		GOMF_CELL_ADHESION_MOLECULE_BINDING	GOMF_CADHERIN_BINDING
7414	VCL	vinculin [Source:HGNC Symbol;Acc:HGNC:12665]	GOMF_ACTIN_BINDING	GOMF_CYTOSKELETAL_PROTEIN_BINDING		GOMF_CELL_ADHESION_MOLECULE_BINDING	GOMF_CADHERIN_BINDING
4478	MSN	moesin [Source:HGNC Symbol;Acc:HGNC:7373]	GOMF_ACTIN_BINDING	GOMF_CYTOSKELETAL_PROTEIN_BINDING		GOMF_CELL_ADHESION_MOLECULE_BINDING						GOMF_SIGNALING_RECEPTOR_BINDING
8572	PDLIM4	PDZ and LIM domain 4 [Source:HGNC Symbol;Acc:HGNC:16501]	GOMF_ACTIN_BINDING	GOMF_CYTOSKELETAL_PROTEIN_BINDING							GOMF_MUSCLE_ALPHA_ACTININ_BINDING
27295	PDLIM3	PDZ and LIM domain 3 [Source:HGNC Symbol;Acc:HGNC:20767]	GOMF_ACTIN_BINDING	GOMF_CYTOSKELETAL_PROTEIN_BINDING							GOMF_MUSCLE_ALPHA_ACTININ_BINDING
9260	PDLIM7	PDZ and LIM domain 7 [Source:HGNC Symbol;Acc:HGNC:22958]	GOMF_ACTIN_BINDING	GOMF_CYTOSKELETAL_PROTEIN_BINDING							GOMF_MUSCLE_ALPHA_ACTININ_BINDING
4638	MYLK	myosin light chain kinase [Source:HGNC Symbol;Acc:HGNC:7590]	GOMF_ACTIN_BINDING	GOMF_CYTOSKELETAL_PROTEIN_BINDING
2059	EPS8	EGFR pathway substrate 8, signaling adaptor [Source:HGNC Symbol;Acc:HGNC:3420]	GOMF_ACTIN_BINDING	GOMF_CYTOSKELETAL_PROTEIN_BINDING
55323	LARP6	La ribonucleoprotein 6, translational regulator [Source:HGNC Symbol;Acc:HGNC:24012]		GOMF_CYTOSKELETAL_PROTEIN_BINDING
6905	TBCE	tubulin folding cofactor E [Source:HGNC Symbol;Acc:HGNC:11582]		GOMF_CYTOSKELETAL_PROTEIN_BINDING
5781	PTPN11	protein tyrosine phosphatase non-receptor type 11 [Source:HGNC Symbol;Acc:HGNC:9644]				GOMF_CELL_ADHESION_MOLECULE_BINDING	GOMF_CADHERIN_BINDING	GOMF_PHOSPHOTYROSINE_RESIDUE_BINDING	GOMF_PROTEIN_PHOSPHORYLATED_AMINO_ACID_BINDING	GOMF_PHOSPHOPROTEIN_BINDING		GOMF_SIGNALING_RECEPTOR_BINDING
867	CBL	Cbl proto-oncogene [Source:HGNC Symbol;Acc:HGNC:1541]				GOMF_CELL_ADHESION_MOLECULE_BINDING	GOMF_CADHERIN_BINDING	GOMF_PHOSPHOTYROSINE_RESIDUE_BINDING	GOMF_PROTEIN_PHOSPHORYLATED_AMINO_ACID_BINDING	GOMF_PHOSPHOPROTEIN_BINDING		GOMF_SIGNALING_RECEPTOR_BINDING
26136	TES	testin LIM domain protein [Source:HGNC Symbol;Acc:HGNC:14620]				GOMF_CELL_ADHESION_MOLECULE_BINDING	GOMF_CADHERIN_BINDING
5295	PIK3R1	phosphoinositide-3-kinase regulatory subunit 1 [Source:HGNC Symbol;Acc:HGNC:8979]						GOMF_PHOSPHOTYROSINE_RESIDUE_BINDING	GOMF_PROTEIN_PHOSPHORYLATED_AMINO_ACID_BINDING	GOMF_PHOSPHOPROTEIN_BINDING		GOMF_SIGNALING_RECEPTOR_BINDING
868	CBLB	Cbl proto-oncogene B [Source:HGNC Symbol;Acc:HGNC:1542]						GOMF_PHOSPHOTYROSINE_RESIDUE_BINDING	GOMF_PROTEIN_PHOSPHORYLATED_AMINO_ACID_BINDING	GOMF_PHOSPHOPROTEIN_BINDING		GOMF_SIGNALING_RECEPTOR_BINDING
6452	SH3BP2	SH3 domain binding protein 2 [Source:HGNC Symbol;Acc:HGNC:10825]						GOMF_PHOSPHOTYROSINE_RESIDUE_BINDING	GOMF_PROTEIN_PHOSPHORYLATED_AMINO_ACID_BINDING	GOMF_PHOSPHOPROTEIN_BINDING
8723	SNX4	sorting nexin 4 [Source:HGNC Symbol;Acc:HGNC:11175]										GOMF_SIGNALING_RECEPTOR_BINDING
2029	ENSA	endosulfine alpha [Source:HGNC Symbol;Acc:HGNC:3360]										GOMF_SIGNALING_RECEPTOR_BINDING
51135	IRAK4	interleukin 1 receptor associated kinase 4 [Source:HGNC Symbol;Acc:HGNC:17967]										GOMF_SIGNALING_RECEPTOR_BINDING
6386	SDCBP	syndecan binding protein [Source:HGNC Symbol;Acc:HGNC:10662]										GOMF_SIGNALING_RECEPTOR_BINDING
156	GRK2	G protein-coupled receptor kinase 2 [Source:HGNC Symbol;Acc:HGNC:289]										GOMF_SIGNALING_RECEPTOR_BINDING
63898	SH2D4A	SH2 domain containing 4A [Source:HGNC Symbol;Acc:HGNC:26102]
5290	PIK3CA	phosphatidylinositol-4,5-bisphosphate 3-kinase catalytic subunit alpha [Source:HGNC Symbol;Acc:HGNC:8975]
285590	SH3PXD2B	SH3 and PX domains 2B [Source:HGNC Symbol;Acc:HGNC:29242]
10483	SEC23B	SEC23 homolog B, COPII coat complex component [Source:HGNC Symbol;Acc:HGNC:10702]
6494	SIPA1	signal-induced proliferation-associated 1 [Source:HGNC Symbol;Acc:HGNC:10885]
1967	EIF2B1	eukaryotic translation initiation factor 2B subunit alpha [Source:HGNC Symbol;Acc:HGNC:3257]
114088	TRIM9	tripartite motif containing 9 [Source:HGNC Symbol;Acc:HGNC:16288]
57590	WDFY1	WD repeat and FYVE domain containing 1 [Source:HGNC Symbol;Acc:HGNC:20451]
60496	AASDHPPT	aminoadipate-semialdehyde dehydrogenase-phosphopantetheinyl transferase [Source:HGNC Symbol;Acc:HGNC:14235]
64320	RNF25	ring finger protein 25 [Source:HGNC Symbol;Acc:HGNC:14662]
140838	NANP	N-acetylneuraminic acid phosphatase [Source:HGNC Symbol;Acc:HGNC:16140]
22	ABCB7	ATP binding cassette subfamily B member 7 [Source:HGNC Symbol;Acc:HGNC:48]
25932	CLIC4	chloride intracellular channel 4 [Source:HGNC Symbol;Acc:HGNC:13518]
7296	TXNRD1	thioredoxin reductase 1 [Source:HGNC Symbol;Acc:HGNC:12437]
57179	KIAA1191	KIAA1191 [Source:HGNC Symbol;Acc:HGNC:29209]
81037	CLPTM1L	CLPTM1 like [Source:HGNC Symbol;Acc:HGNC:24308]
5184	PEPD	peptidase D [Source:HGNC Symbol;Acc:HGNC:8840]
10427	SEC24B	SEC24 homolog B, COPII coat complex component [Source:HGNC Symbol;Acc:HGNC:10704]
1207	CLNS1A	chloride nucleotide-sensitive channel 1A [Source:HGNC Symbol;Acc:HGNC:2080]
4026	LPP	LIM domain containing preferred translocation partner in lipoma [Source:HGNC Symbol;Acc:HGNC:6679]
55154	MSTO1	misato mitochondrial distribution and morphology regulator 1 [Source:HGNC Symbol;Acc:HGNC:29678]
55172	DNAAF2	dynein axonemal assembly factor 2 [Source:HGNC Symbol;Acc:HGNC:20188]
55860	ACTR10	actin related protein 10 [Source:HGNC Symbol;Acc:HGNC:17372]
5714	PSMD8	proteasome 26S subunit, non-ATPase 8 [Source:HGNC Symbol;Acc:HGNC:9566]
7791	ZYX	zyxin [Source:HGNC Symbol;Acc:HGNC:13200]
79188	TMEM43	transmembrane protein 43 [Source:HGNC Symbol;Acc:HGNC:28472]
80262	PHAF1	phagosome assembly factor 1 [Source:HGNC Symbol;Acc:HGNC:29564]
95681	CEP41	centrosomal protein 41 [Source:HGNC Symbol;Acc:HGNC:12370]

### Sheet: Table S6-Fig.1H MF Mig. Down
Overlap Results
Collection(s):	GO:MF
# overlaps shown:	8
# genesets in collections:	1855
# genes in comparison (n):	24
# genes in universe (N):	43414
Gene Set Name	# Genes in Gene Set (K)	Description	# Genes in Overlap (k)	k/K	p-value	FDR q-value
GOMF_ACTIN_BINDING	447	Binding to monomeric or multimeric forms of actin, including actin filaments. [GOC:clt]	16	0.0358	8.32e-27	1.54e-23
GOMF_CYTOSKELETAL_PROTEIN_BINDING	1002	Binding to a protein component of a cytoskeleton (actin, microtubule, or intermediate filament cytoskeleton). [GOC:mah]	16	0.016	3.57e-21	3.31e-18
GOMF_ACTIN_FILAMENT_BINDING	212	Binding to an actin filament, also known as F-actin, a helical filamentous polymer of globular G-actin subunits. [ISBN:0198506732]	6	0.0283	1.58e-09	9.77e-07
GOMF_CELL_ADHESION_MOLECULE_BINDING	568	Binding to a cell adhesion molecule. [GOC:ai]	6	0.0106	5.38e-07	0.00025
GOMF_CADHERIN_BINDING	335	Binding to cadherin, a type I membrane protein involved in cell adhesion. [GOC:bf]	5	0.0149	1e-06	0.000371
GOMF_PROFILIN_BINDING	10	Binding to profilin, an actin-binding protein that forms a complex with G-actin and prevents it from polymerizing to form F-actin. [ISBN:0721662544]	2	0.2	1.31e-05	0.00406
GOMF_PROTEIN_CONTAINING_COMPLEX_BINDING	1308	Binding to a macromolecular complex. [GOC:jl]	6	0.0046	6.24e-05	0.0165
GOMF_ACTININ_BINDING	38	Binding to actinin, any member of a family of proteins that crosslink F-actin. [GOC:jl, ISBN:0198506732]	2	0.0526	0.000203	0.0472
Gene/Gene Set Overlap Matrix
Entrez Gene Id	Gene Symbol	Gene Description	GOMF_ACTIN_BINDING	GOMF_CYTOSKELETAL_PROTEIN_BINDING	GOMF_ACTIN_FILAMENT_BINDING	GOMF_CELL_ADHESION_MOLECULE_BINDING	GOMF_CADHERIN_BINDING	GOMF_PROFILIN_BINDING	GOMF_PROTEIN_CONTAINING_COMPLEX_BINDING	GOMF_ACTININ_BINDING
51474	LIMA1	LIM domain and actin binding 1 [Source:HGNC Symbol;Acc:HGNC:24636]	GOMF_ACTIN_BINDING	GOMF_CYTOSKELETAL_PROTEIN_BINDING	GOMF_ACTIN_FILAMENT_BINDING	GOMF_CELL_ADHESION_MOLECULE_BINDING	GOMF_CADHERIN_BINDING		GOMF_PROTEIN_CONTAINING_COMPLEX_BINDING
91624	NEXN	nexilin F-actin binding protein [Source:HGNC Symbol;Acc:HGNC:29557]	GOMF_ACTIN_BINDING	GOMF_CYTOSKELETAL_PROTEIN_BINDING	GOMF_ACTIN_FILAMENT_BINDING	GOMF_CELL_ADHESION_MOLECULE_BINDING			GOMF_PROTEIN_CONTAINING_COMPLEX_BINDING
79778	MICALL2	MICAL like 2 [Source:HGNC Symbol;Acc:HGNC:29672]	GOMF_ACTIN_BINDING	GOMF_CYTOSKELETAL_PROTEIN_BINDING	GOMF_ACTIN_FILAMENT_BINDING				GOMF_PROTEIN_CONTAINING_COMPLEX_BINDING	GOMF_ACTININ_BINDING
6840	SVIL	supervillin [Source:HGNC Symbol;Acc:HGNC:11480]	GOMF_ACTIN_BINDING	GOMF_CYTOSKELETAL_PROTEIN_BINDING	GOMF_ACTIN_FILAMENT_BINDING				GOMF_PROTEIN_CONTAINING_COMPLEX_BINDING
10391	CORO2B	coronin 2B [Source:HGNC Symbol;Acc:HGNC:2256]	GOMF_ACTIN_BINDING	GOMF_CYTOSKELETAL_PROTEIN_BINDING	GOMF_ACTIN_FILAMENT_BINDING				GOMF_PROTEIN_CONTAINING_COMPLEX_BINDING
7464	CORO2A	coronin 2A [Source:HGNC Symbol;Acc:HGNC:2255]	GOMF_ACTIN_BINDING	GOMF_CYTOSKELETAL_PROTEIN_BINDING	GOMF_ACTIN_FILAMENT_BINDING				GOMF_PROTEIN_CONTAINING_COMPLEX_BINDING
7408	VASP	vasodilator stimulated phosphoprotein [Source:HGNC Symbol;Acc:HGNC:12652]	GOMF_ACTIN_BINDING	GOMF_CYTOSKELETAL_PROTEIN_BINDING		GOMF_CELL_ADHESION_MOLECULE_BINDING	GOMF_CADHERIN_BINDING	GOMF_PROFILIN_BINDING
1627	DBN1	drebrin 1 [Source:HGNC Symbol;Acc:HGNC:2695]	GOMF_ACTIN_BINDING	GOMF_CYTOSKELETAL_PROTEIN_BINDING		GOMF_CELL_ADHESION_MOLECULE_BINDING	GOMF_CADHERIN_BINDING	GOMF_PROFILIN_BINDING
10611	PDLIM5	PDZ and LIM domain 5 [Source:HGNC Symbol;Acc:HGNC:17468]	GOMF_ACTIN_BINDING	GOMF_CYTOSKELETAL_PROTEIN_BINDING		GOMF_CELL_ADHESION_MOLECULE_BINDING	GOMF_CADHERIN_BINDING			GOMF_ACTININ_BINDING
800	CALD1	caldesmon 1 [Source:HGNC Symbol;Acc:HGNC:1441]	GOMF_ACTIN_BINDING	GOMF_CYTOSKELETAL_PROTEIN_BINDING		GOMF_CELL_ADHESION_MOLECULE_BINDING	GOMF_CADHERIN_BINDING
4983	OPHN1	oligophrenin 1 [Source:HGNC Symbol;Acc:HGNC:8148]	GOMF_ACTIN_BINDING	GOMF_CYTOSKELETAL_PROTEIN_BINDING
121512	FGD4	FYVE, RhoGEF and PH domain containing 4 [Source:HGNC Symbol;Acc:HGNC:19125]	GOMF_ACTIN_BINDING	GOMF_CYTOSKELETAL_PROTEIN_BINDING
170954	PPP1R18	protein phosphatase 1 regulatory subunit 18 [Source:HGNC Symbol;Acc:HGNC:29413]	GOMF_ACTIN_BINDING	GOMF_CYTOSKELETAL_PROTEIN_BINDING
10580	SORBS1	sorbin and SH3 domain containing 1 [Source:HGNC Symbol;Acc:HGNC:14565]	GOMF_ACTIN_BINDING	GOMF_CYTOSKELETAL_PROTEIN_BINDING
11346	SYNPO	synaptopodin [Source:HGNC Symbol;Acc:HGNC:30672]	GOMF_ACTIN_BINDING	GOMF_CYTOSKELETAL_PROTEIN_BINDING
60312	AFAP1	actin filament associated protein 1 [Source:HGNC Symbol;Acc:HGNC:24017]	GOMF_ACTIN_BINDING	GOMF_CYTOSKELETAL_PROTEIN_BINDING
8470	SORBS2	sorbin and SH3 domain containing 2 [Source:HGNC Symbol;Acc:HGNC:24098]
2909	ARHGAP35	Rho GTPase activating protein 35 [Source:HGNC Symbol;Acc:HGNC:4591]
55917	CTTNBP2NL	CTTNBP2 N-terminal like [Source:HGNC Symbol;Acc:HGNC:25330]
84959	UBASH3B	ubiquitin associated and SH3 domain containing B [Source:HGNC Symbol;Acc:HGNC:29884]
641371	ACOT1	acyl-CoA thioesterase 1 [Source:HGNC Symbol;Acc:HGNC:33128]
84085	FBXO30	F-box protein 30 [Source:HGNC Symbol;Acc:HGNC:15600]
4860	PNP	purine nucleoside phosphorylase [Source:HGNC Symbol;Acc:HGNC:7892]
445815	PALM2AKAP2	PALM2 and AKAP2 fusion [Source:HGNC Symbol;Acc:HGNC:33529]
